# Predicting *Pseudomonas aeruginosa* drug resistance using artificial intelligence and clinical MALDI-TOF mass spectra

**DOI:** 10.1101/2023.10.25.563934

**Authors:** Hoai-An Nguyen, Anton Y. Peleg, Jiangning Song, Bhavna Antony, Geoffrey I. Webb, Jessica A. Wisniewski, Luke V. Blakeway, Gnei Z. Badoordeen, Ravali Theegala, Helen Zisis, David L. Dowe, Nenad Macesic

**Affiliations:** Department of Infectious Diseases, The Alfred Hospital and Central Clinical School, Monash University, Melbourne, Australia; Monash Biomedicine Discovery Institute, Department of Microbiology, Monash University, Melbourne, Australia; Centre to Impact AMR, Monash University, Melbourne, Australia; Monash Biomedicine Discovery Institute, Department of Biochemistry & Molecular Biology, Monash University, Melbourne, Australia; Department of Data Science & AI, Monash University, Melbourne, Australia

**Keywords:** antimicrobial resistance, MALDI-TOF MS, machine learning, *Pseudomonas aeruginosa*

## Abstract

Matrix-assisted laser desorption/ionization–time of flight mass spectrometry (MALDI-TOF MS) is widely used in clinical microbiology laboratories for bacterial identification but its use for prediction of antimicrobial resistance (AMR) remains limited. Here, we used MALDI-TOF MS with artificial intelligence (AI) approaches to successfully predict AMR in *Pseudomonas aeruginosa*, a priority pathogen with complex AMR mechanisms. The highest performance was achieved for modern β-lactam/β-lactamase inhibitor drugs, namely ceftazidime/avibactam and ceftolozane/tazobactam, with area under the receiver operating characteristic curve (AUROC) of 0.86 and 0.87, respectively. As part of this work, we developed dynamic binning, a feature engineering technique that effectively reduces the high-dimensional feature set and has wide-ranging applicability to MALDI-TOF MS data. Compared to conventional methods, our approach yielded superior performance in 10 of 11 antimicrobials. Moreover, we showcase the efficacy of transfer learning in enhancing the performance for 7 of 11 antimicrobials. By assessing the contribution of features to the model’s prediction, we identified proteins that may contribute to AMR mechanisms. Our findings demonstrate the potential of combining AI with MALDI-TOF MS as a rapid AMR diagnostic tool for *Pseudomonas aeruginosa*.
