## Supplementary File 2 for "Predicting *Pseudomonas aeruginosa* drug resistance using artificial intelligence and clinical MALDI-TOF mass spectra"

### Sheet: reviewed_proteins
Mass	Entry	Reviewed	Entry Name	Protein names	Gene Names	Function [CC]
7571	Q03381	reviewed	REGB_PSEAE	Protein RegB	regB PA0706.1	FUNCTION: Required for optimal exotoxin A production.
7606	P95459	reviewed	CSPA_PSEAE	Major cold shock protein CspA	cspA PA3266
7611	Q9HV61	reviewed	Y4738_PSEAE	UPF0337 protein PA4738	PA4738

### Sheet: unreviewed_proteins
Mass	Entry	Reviewed	Entry Name	Protein names	Gene Names	Function [CC]
7570	A0A069Q889	unreviewed	A0A069Q889_PSEAI	Helix-turn-helix domain-containing protein (Helix-turn-helix family protein) (Transcriptional regulator)	ALP65_01858 CAZ10_35545 CGU42_28710 CSB93_1034 DT376_00740 DY940_00180 GNQ48_28440 GUL26_25110 IPC737_26095 NCTC12924_02301 NCTC13621_05155 PAMH19_3227
7570	A0A1C7BBI6	unreviewed	A0A1C7BBI6_PSEAI	Transcriptional regulator	Q058_04426
7570	A0A2R3IY27	unreviewed	A0A2R3IY27_PSEAI	Cbb3-type cytochrome oxidase assembly protein CcoS (Cytochrome oxidase maturation protein, cbb3-type)	ccoS CSB93_5077 DY940_07570
7570	A0A7G8A9T6	unreviewed	A0A7G8A9T6_PSEAI	Uncharacterized protein
7570	V6APZ6	unreviewed	V6APZ6_PSEAI	HTH cro/C1-type domain-containing protein	PAMH27_6175
7571	A0A2R4PH78	unreviewed	A0A2R4PH78_PSEAI	ParD-like family protein	ICEPACAM-1_00090
7572	A0A2R3J114	unreviewed	A0A2R3J114_PSEAI	Uncharacterized protein	CSB93_4687
7572	A0A2V3GMI3	unreviewed	A0A2V3GMI3_PSEAI	Oxidoreductase	CAZ10_18135 DT376_29985 DY940_03410 IPC1295_09565 IPC737_10220 PA52Ts2_5895
7572	A0A367LZ39	unreviewed	A0A367LZ39_PSEAI	Uncharacterized protein	DT376_35715
7572	A0A367M914	unreviewed	A0A367M914_PSEAI	Uncharacterized protein	DT376_15880 IPC1295_28185
7572	A0A485FVQ2	unreviewed	A0A485FVQ2_PSEAI	RadC-like protein	NCTC13621_03516
7573	A0A8F9PSV3	unreviewed	A0A8F9PSV3_PSEAI	CrpP family protein	K0E62_08905 KZH79_25890
7575	A0A485IW19	unreviewed	A0A485IW19_PSEAI	Uncharacterized protein	NCTC12924_04745
7575	A0A844NVD5	unreviewed	A0A844NVD5_PSEAI	CrpP family protein	GNQ48_32220
7576	A0A2R3INC9	unreviewed	A0A2R3INC9_PSEAI	DUF1656 domain-containing protein	CSB93_2987 DY940_29290
7577	A0A454T466	unreviewed	A0A454T466_PSEAI	Uncharacterized protein	PA52Ts2_1871
7578	A0A2R3IMJ1	unreviewed	A0A2R3IMJ1_PSEAI	Uncharacterized protein	CSB93_4805
7578	A0A8F9P1L2	unreviewed	A0A8F9P1L2_PSEAI	Uncharacterized protein	KZ795_22635
7579	A0A0N9JZY4	unreviewed	A0A0N9JZY4_PSEAI	beta-lactamase (EC 3.5.2.6)	blaGes-9
7579	A0A0C7CSU1	unreviewed	A0A0C7CSU1_PSEAI	Transporter	ALP65_02062 CAZ10_35090 GUL26_23890 IPC1295_28320 NCTC13621_00039
7579	A0A3M5D559	unreviewed	A0A3M5D559_PSEAI	Glycine cleavage T-protein C-terminal barrel domain-containing protein	ALP65_03095
7579	A0A485H3Q8	unreviewed	A0A485H3Q8_PSEAI	Uncharacterized protein	NCTC13621_05025
7579	A0A4P0UEF9	unreviewed	A0A4P0UEF9_PSEAI	VacJ family lipoprotein	NCTC12924_04701
7579	V6AFZ4	unreviewed	V6AFZ4_PSEAI	Putative secreted protein	PAMH27_3211
7580	A0A367LSZ0	unreviewed	A0A367LSZ0_PSEAI	Gamma-glutamyl-phosphate reductase	DT376_46070
7581	A0A0A8RLH0	unreviewed	A0A0A8RLH0_PSEAI	Uncharacterized protein	PAMH19_5158
7581	A0A0C6ECP6	unreviewed	A0A0C6ECP6_PSEAI	TraR/DksA family transcriptional regulator	CCBH4851_00713 DT376_26275
7581	A0A1V0M611	unreviewed	A0A1V0M611_PSEAI	Uncharacterized protein	CSB93_6821 DY940_27175 GNQ48_30210 GUL26_27370
7581	A0A7L9E6Z6	unreviewed	A0A7L9E6Z6_PSEAI	Xre-like antitoxin
7582	A0A6B9C9Q4	unreviewed	A0A6B9C9Q4_PSEAI	DNA topoisomerase (ATP-hydrolyzing) (EC 5.6.2.2)
7582	A0A2L1KDM9	unreviewed	A0A2L1KDM9_PSEAI	Uncharacterized protein
7583	A0A2R3IST2	unreviewed	A0A2R3IST2_PSEAI	Uncharacterized protein	CSB93_1732
7583	A0A367LSS4	unreviewed	A0A367LSS4_PSEAI	N-acetylglutaminylglutamine amidotransferase	DT376_46405
7583	A0A6B1YA99	unreviewed	A0A6B1YA99_PSEAI	Uncharacterized protein	GUL26_20205
7584	A0A5E5R4J9	unreviewed	A0A5E5R4J9_PSEAI	Uncharacterized protein	TUEID40_04095
7584	A0A7L5ERU0	unreviewed	A0A7L5ERU0_PSEAI	Uncharacterized protein	PA52Ts2_0436
7586	A0A071LAI6	unreviewed	A0A071LAI6_PSEAI	Molybdenum-pterin binding domain protein (Molybdopterin-binding protein) (Organosulfonate utilization protein SsuF)	mopII CAZ10_20275 CGU42_19755 CSB93_2849 DT376_23790 DY940_11460 GNQ48_13570 GUL26_02875 IPC1295_22125 IPC737_16625 NCTC12924_03871 NCTC13621_03379 PA52Ts2_4826 PAMH19_1629
7586	A0A1C7BKZ2	unreviewed	A0A1C7BKZ2_PSEAI	Molybdopterin-binding protein	Q058_00862
7586	A0A367M565	unreviewed	A0A367M565_PSEAI	Lipocalin	DT376_25865
7586	V6ABT1	unreviewed	V6ABT1_PSEAI	Mop domain-containing protein	PAMH27_1549
7587	A0A1V0M644	unreviewed	A0A1V0M644_PSEAI	DUF2790 domain-containing protein
7587	A0A2D1CSY8	unreviewed	A0A2D1CSY8_PSEAI	Phage P2 tail gpX-like protein (Tail protein)	NCTC13621_05469
7588	A0A231ZXJ6	unreviewed	A0A231ZXJ6_PSEAI	Secreted protein	CAZ10_12380
7588	A0A431XJ40	unreviewed	A0A431XJ40_PSEAI	Uncharacterized protein	DY940_00330
7588	A0A6H1QBH7	unreviewed	A0A6H1QBH7_PSEAI	XRE family transcriptional regulator
7588	S5U2J6	unreviewed	S5U2J6_PSEAI	Quaternary ammonium compound-resistance protein	qacEdelta1
7589	A0A0C6F0B3	unreviewed	A0A0C6F0B3_PSEAI	Transporter	CGU42_12685 GNQ48_27655 IPC737_27320 PA52Ts2_3095
7589	A0A1C7BX50	unreviewed	A0A1C7BX50_PSEAI	Uncharacterized protein	Q058_05948
7589	A0A431XB88	unreviewed	A0A431XB88_PSEAI	Uncharacterized protein	DY940_15010
7590	A0A241XS24	unreviewed	A0A241XS24_PSEAI	Uncharacterized protein	CAZ10_14940 NCTC13621_02287
7590	A0A2L1KEG2	unreviewed	A0A2L1KEG2_PSEAI	Uncharacterized protein
7590	A0A2R3J3A8	unreviewed	A0A2R3J3A8_PSEAI	Uncharacterized protein	CSB93_0109
7590	A0A367LSS6	unreviewed	A0A367LSS6_PSEAI	Class I SAM-dependent methyltransferase	DT376_46360
7600	A0A2L1KE33	unreviewed	A0A2L1KE33_PSEAI	CdiI_2 domain-containing protein
7601	A0A4P0TL17	unreviewed	A0A4P0TL17_PSEAI	Polyamine transport protein PotI	NCTC12924_02791
7602	A0A2K4Y302	unreviewed	A0A2K4Y302_PSEAI	XRE family transcriptional regulator	DT376_04075
7603	A0A367LSY4	unreviewed	A0A367LSY4_PSEAI	TonB-dependent receptor	DT376_46390
7605	Q0E6G4	unreviewed	Q0E6G4_PSEAI	KleB protein	kleB
7606	A0A069Q7R5	unreviewed	A0A069Q7R5_PSEAI	Cold-shock protein CspA	CAZ10_22350 IPC1295_28885 PAMH19_1807
7607	A0A431X736	unreviewed	A0A431X736_PSEAI	Secreted protein	DY940_22950
7607	A0A7G8AA82	unreviewed	A0A7G8AA82_PSEAI	Uncharacterized protein
7608	A0A7S5YC69	unreviewed	A0A7S5YC69_PSEAI	Uncharacterized protein
7610	A0A6B1YA29	unreviewed	A0A6B1YA29_PSEAI	TraR/DksA family transcriptional regulator	GUL26_20060
7611	A0A1C7BEQ5	unreviewed	A0A1C7BEQ5_PSEAI	CsbD-like domain-containing protein	Q058_06605
7611	A0A2V4G0F5	unreviewed	A0A2V4G0F5_PSEAI	CsbD family protein (UPF0337 family CsbD-like general stress response protein)	yjbJ ALP65_03469 CAZ10_02855 CGU42_13325 CSB93_0286 DT376_13475 DY940_14905 GNQ48_21295 GUL26_09980 IPC1295_06590 IPC737_07230 NCTC12924_01569 NCTC13621_03839 PA52Ts2_1076 PAMH19_2447
7611	A0A367LW18	unreviewed	A0A367LW18_PSEAI	FAD-dependent oxidoreductase	DT376_41220
7611	A0A367LZF9	unreviewed	A0A367LZF9_PSEAI	DUF2235 domain-containing protein	DT376_34320
7611	A0A3M5EWJ9	unreviewed	A0A3M5EWJ9_PSEAI	Orotate phosphoribosyltransferase	ALP65_02162
7611	V6AMA7	unreviewed	V6AMA7_PSEAI	CsbD-like domain-containing protein	PAMH27_5450
7612	A0A069PZU8	unreviewed	A0A069PZU8_PSEAI	Transmembrane protein	ALP65_01251 CAZ10_29985 CGU42_24460 DT376_33610 GNQ48_00830 GUL26_20510 IPC1295_05475 IPC737_29025 NCTC13621_01784 PA52Ts2_2798 PAMH19_5082
7612	A0A1C7BGC9	unreviewed	A0A1C7BGC9_PSEAI	Uncharacterized protein	Q058_02527
7612	A0A2L1KIS8	unreviewed	A0A2L1KIS8_PSEAI	Uncharacterized protein	GUL26_34945
7612	A0A367LXX5	unreviewed	A0A367LXX5_PSEAI	Sel1 repeat family protein	DT376_36495
7612	A0A7I8HQM3	unreviewed	A0A7I8HQM3_PSEAI	Uncharacterized protein
7613	A0A232A0R0	unreviewed	A0A232A0R0_PSEAI	AlpA family phage regulatory protein (Transcriptional regulator)	CAZ10_19170 GUL26_17350
7613	A0A367LT24	unreviewed	A0A367LT24_PSEAI	Cytochrome P450	DT376_46080
7613	A0A4V8DKS3	unreviewed	A0A4V8DKS3_PSEAI	DNA-binding protein	CGU42_23670
7613	A6N5Q4	unreviewed	A6N5Q4_PSEAI	Molecular chaperone DnaK	ybiI_3 NCTC13621_05437
7614	A0A2R3J5N6	unreviewed	A0A2R3J5N6_PSEAI	CdiI_2 domain-containing protein	CSB93_6682 DY940_33255
7614	A0A6B1YNQ9	unreviewed	A0A6B1YNQ9_PSEAI	CdiI_2 domain-containing protein	GUL26_34955
7615	A0A241XSM4	unreviewed	A0A241XSM4_PSEAI	Uncharacterized protein	CAZ10_09640
7615	A0A367LXT4	unreviewed	A0A367LXT4_PSEAI	DUF805 domain-containing protein	DT376_37310
7615	A0A643J0Y7	unreviewed	A0A643J0Y7_PSEAI	Uncharacterized protein	F7O97_14315
7615	A0A8F9KGM9	unreviewed	A0A8F9KGM9_PSEAI	Uncharacterized protein	KZ800_24825
7615	B3G284	unreviewed	B3G284_PSEAI	Uncharacterized protein	PACL_0358
7616	A0A1C7BNU9	unreviewed	A0A1C7BNU9_PSEAI	DksA C4-type domain-containing protein	Q058_05158
7617	A0A2L1KHG4	unreviewed	A0A2L1KHG4_PSEAI	Uncharacterized protein
7617	A0A844NUK6	unreviewed	A0A844NUK6_PSEAI	Uncharacterized protein	GNQ48_30170
7618	A0A1C7BP15	unreviewed	A0A1C7BP15_PSEAI	Type II toxin-antitoxin system RelE/ParE family toxin	Q058_03484
7618	A0A8G4FA74	unreviewed	A0A8G4FA74_PSEAI	DUF3304 domain-containing protein	KZ799_15130
7619	A0A263PP64	unreviewed	A0A263PP64_PSEAI	DUF1656 domain-containing protein	CAZ10_07470 CGU42_27085 DT376_24990 GNQ48_03395 GUL26_06185 IPC1295_22795
7619	A0A3S0LUP5	unreviewed	A0A3S0LUP5_PSEAI	DUF1656 domain-containing protein	DY940_20790
7620	A0A1C7BYA8	unreviewed	A0A1C7BYA8_PSEAI	Major cold shock protein CspA	Q058_01048
7620	A0A2V3D7X3	unreviewed	A0A2V3D7X3_PSEAI	Cold shock domain-containing protein (Cold shock protein CspG) (Cold-shock DNA-binding domain protein) (Cold-shock protein) (Cold-shock protein CspA)	cspG CGU42_07860 CSB93_3024 DY940_26490 GNQ48_22005 GUL26_03780 IPC737_15690 PA52Ts2_4640
7620	A0A643ISG3	unreviewed	A0A643ISG3_PSEAI	DUF3304 domain-containing protein	F7O97_23770
7620	A0A8F9V3N6	unreviewed	A0A8F9V3N6_PSEAI	Uncharacterized protein	K1T67_18080
7620	V6ABS7	unreviewed	V6ABS7_PSEAI	CSD domain-containing protein	PAMH27_1728
